# Performance of large scale pooled CRISPR screens is dependent on Cas9 expression levels

**DOI:** 10.1101/2021.07.13.452178

**Authors:** João M. Fernandes Neto, Cor Lieftink, Katarzyna Jastrzebski, Lenno Krenning, Matheus Dias, Ben Morris, Daimy van der Ven, Hester Heimans, René H. Medema, René Bernards, Roderick L. Beijersbergen

**Author notes:** Corresponding authors: João Neto, Division of Molecular Carcinogenesis, The Netherlands Cancer Institute, Plesmanlaan 121, 1066 CX Amsterdam, The Netherlands; Roderick Beijersbergen, Division of Molecular Carcinogenesis, The Netherlands Cancer Institute, Plesmanlaan 121, 1066 CX Amsterdam, The Netherlands. These authors contributed equally to this work (Cor Lieftink, Katarzyna Jastrzebski).

## Abstract

**Background:** The widespread application of CRISPR/Cas9 technology has yielded numerous findings in biomedical research in recent years, making it an invaluable tool for gene knockout and for high-throughput screening studies. In (low-throughput) gene knockout studies, editing efficiency is not a major concern because only a few edited clones are necessary for a successful assay. However, in large scale pooled screening studies, editing efficiency is a major concern because each sgRNA has to knockout its target gene in a large cell population in a short period of time. Therefore, a thorough understanding of the role that key factors play in determining CRISPR knockout efficiency is essential to improve the performance of pooled CRISPR screening.

**Methods:** In this study, cell lines with different expression levels of CAS9 were generated and used to determine gene-editing efficiency. Collections of sgRNAs targeting essential genes were used to study their depletion in the different cell line models.

**Results:** Using cell lines with variable expression of Cas9, we confirmed that editing efficiency and speed are mostly dependent on the sgRNA sequence and Cas9 expression, respectively. Importantly, we show that the strategy employed for delivering sgRNAs and Cas9 to cells impacts the performance of high-throughput screens, which is improved in conditions with higher Cas9 expression.

**Conclusions:** Our findings highlight the importance of optimizing Cas9 expression levels when performing gene editing experiments and provide guidance on the necessary decisions for implementing optimal pooled CRISPR screening strategies.
