## Supplementary Table 2 for "Performance of large scale pooled CRISPR screens is dependent on Cas9 expression levels"

### Sheet: Suppl. Table 1
Tag	sequence	type	1-step	2-step
ABCG8-1	CACCCCCATCTACTTAGGGG	n	0.133	-0.281
ABCG8-2	CAGTGCGCTGACACCCGCGT	n	-0.149	-1.07
ABCG8-3	CTCAAACCAAGGGACCTGAG	n	0.074	0.539
ABCG8-4	GAGTCCTACGAAGATGCCTG	n	0.0464	-0.507
ADH7-1	AAGACGACGCAAGTGGAACC	n	0.244	0.637
ADH7-2	CCTACTCGCTCCTAATGCAA	n	-0.263	-0.0177
ADH7-3	CTTGGGACTGATACACTCAG	n	-0.147	-0.541
ADH7-4	TACATTTACCGAGTACACAG	n	0.0545	0.471
CABP5-1	AGGATCTGGGGAATCTCATG	n	-0.151	-0.588
CABP5-2	AGTTCGATAAGGACCGAGAT	n	-0.045	0.702
CABP5-3	TCAATCAGTTCCATCTCCGT	n	-0.504	-0.228
CABP5-4	TGTTTCTGCAAGCAATTTGG	n	-0.123	0.388
COPA-1	ATGATCAGACCATCCGAGTG	p	-0.0712	-3.22
COPA-2	GAGTCTGGGATATGTCTAAG	p	-0.299	-1.96
COPA-3	TATCAGAATGCCCTATACCT	p	-1.07	-7.38
COPA-4	TTTGCGGTTACAGATCACAA	p	-0.786	-4.17
COPB1-1	AACATTCAGACAAGACCTTG	p	-1.83	-3.61
COPB1-2	AGAAGGAATCCTCTCAAGGG	p	-1.12	-2.13
COPB1-3	AGGAATGCAATGTTCGCACT	p	-0.231	-1.61
COPB1-4	CGAGGAGCATTATGGATCCT	p	0.373	-1.24
COPS2-1	CCAGTTACATCAGTCGTGCC	p	0.067	-1.31
COPS2-2	GTGGTGGTAAAATGCACTTG	p	-0.0604	-1.64
COPS2-3	GTGGTTTAAGACAAACACAA	p	-1.33	-0.945
COPS2-4	TAGTAACTCCGAGCCAAATG	p	-0.646	-1.61
COPS4-1	AATTCATTGAAGCTGCACAA	p	-0.619	-2.4
COPS4-2	GATTGCTAGGCTATATCTGG	p	-0.612	-3.69
COPS4-3	TCCTCAAATGAAATGACTCT	p	0.00373	-1.83
COPS4-4	TTGTAGGTATCGTCAGATCC	p	0.246	0.015
COPS6-1	CAAGGAATATTATTACACCA	p	-0.28	-0.297
COPS6-2	GGTTCAACTTCAGAAAGAGG	p	-0.715	-4.52
COPS6-3	TGCTGAGCTGACCTACACTC	p	-0.568	-1.62
COPS6-4	TGGGTTGGTATACCACAGGG	p	-0.161	-1.58
COPS8-1	AGAAGCTGACCATACACTGG	p	-0.497	-4.62
COPS8-2	AGTATACGCTTGAGAGACCA	p	-0.177	-1.23
COPS8-3	CAACCATCAACGCTCACCAG	p	-0.563	-0.196
COPS8-4	GCAGGCAAATTCTGAACTTG	p	0.343	1.2
COPZ1-1	ATGACCTACTGTCAGTCCGA	p	-0.031	-1.32
COPZ1-2	CCTCTTGGAAGGCCTGACAG	p	-1.37	-4
COPZ1-3	GATGGCTTTGACAGTATACA	p	-0.856	-2.42
COPZ1-4	TGGCAGCTCCTATGAAAATG	p	0.359	-0.355
CRYGB-1	ACAGAGCCACACTCACCGGG	n	0.0686	-0.361
CRYGB-2	AGACGACTGTATCTCTGTTC	n	0.119	-0.355
CRYGB-3	CAGTGGTGCATTCGTAGCTG	n	0.201	0.404
CRYGB-4	TATGAGCGCCCCAACTACCA	n	-0.172	0.319
CYP7A1-1	AACACCTTATGGTATGACAA	n	-0.129	0.511
CYP7A1-2	ATTAATCCATTCTCTAGAGG	n	-0.38	-1.02
CYP7A1-3	TGTCATTGAGAAACATGCGC	n	-0.206	-0.213
CYP7A1-4	TTTCCATCATGCTTTCCGTG	n	0.185	1.07
DEFB129-1	ACAGCACTAGAATTCTTGGC	n	0.055	-0.0326
DEFB129-2	ATGTTGTGTTGGACCAAAAG	n	0.162	0.29
DEFB129-3	ATTTGGAATGATGACAAAGT	n	0.115	0.836
DEFB129-4	CTACAGTACCAGGTGAACAC	n	-0.26	1.07
DMRTB1-1	GCGGCCTCCGCCCCAAAAGG	n	0.378	1.17
DMRTB1-2	GTCTCCGGAGGGAGTCCCCG	n	0.45	0.76
DMRTB1-3	GTGCCCGTCAAGGGACACGC	n	0.057	0.491
DMRTB1-4	TTACCAAAGTCGGTGAACAG	n	0.296	0.647
DMRTC2-1	ATCATCTTACCAGGGAAGGG	n	0.208	0.164
DMRTC2-2	CCAGCCTCAGACCCCCCATG	n	0.264	-0.34
DMRTC2-3	GGCACCGGAGTCCAGGACAA	n	-0.0806	-0.524
DMRTC2-4	GGTGTCACCGCCCATCTCAA	n	0.215	-0.501
DPCR1-1	ACATGGAGAAAGGACCCCAC	n	-0.228	0.857
DPCR1-2	AGCCTACAGAACATGGAGGA	n	0.287	0.634
DPCR1-3	AGTTGGCTTAGAATGGCGTG	n	0.241	0.242
DPCR1-4	TGAATTGCCTGAGTTGTGGA	n	0.468	1.95
FAM71B-1	CAGATAAAAAGTACGGCCAG	n	0.238	0.6
FAM71B-2	TACCCCAACACTTCTATCTG	n	-0.0229	-0.355
FAM71B-3	TGCTGCCAACATATCCTCAG	n	-0.0517	0.404
FAM71B-4	TGTACACAACCGTGTCCGAA	n	0.148	-0.343
FCRL4-1	ATGCAACAGAGAAAACAACA	n	-0.244	0.105
FCRL4-2	CTGCACATGGATCTGTAGCG	n	0.165	0.0494
FCRL4-3	GCGCACAGGGTTACTTCGTG	n	0.0309	0.121
FCRL4-4	TACAGACTCTCAGCCTACAG	n	0.251	0.264
HTR3D-1	AGCATGTGATGAAGTGCTAG	n	0.231	0.356
HTR3D-2	CAGAACAGTCATCTTGAATG	n	0.0377	-0.775
HTR3D-3	CCAGAAAGTTTACCACGTAG	n	0.0406	-1.28
HTR3D-4	TCAAACACAATAAGCCAATG	n	-0.146	0.933
IL1F10-1	AAGGCTCTATACACAAGAGA	n	-0.341	-0.418
IL1F10-2	ATCTGCATACTTCCTAACAG	n	-0.611	-0.365
IL1F10-3	ATTGAGGAACTGTACAAAGG	n	0.0456	0.331
IL1F10-4	NA	n	0.639	NA
IL22-1	ATTGGGGAGAAACTGTTCCA	n	0.11	-1.04
IL22-2	GCGCTGCTATCTGATGAAGC	n	-0.278	-0.564
IL22-3	GGACTTGTCAAGCCTGCAGT	n	-0.128	NA
IL22-4	GTTCCAGCCTTATATGCAGG	n	0.0605	0.0317
KPNB1-1	AGCTCCTAGAGACTACAGAC	p	-1.55	-9.03
KPNB1-2	ATCTTGGCAAATATAACCGA	p	-2.15	-9.03
KPNB1-3	CACACAGTGTCCAGATACGA	p	-2.01	-3.75
KPNB1-4	TATCTCGAACAACTACACTG	p	-1.74	-4.27
KRT25-1	GCTTCACTGTGAATGAGCGG	n	-0.26	-0.508
KRT25-2	GGAGATGAACGCAGCCCCCG	n	-0.0163	-0.478
KRT25-3	GGATCACTCAGACTCTATGG	n	-0.0444	-0.627
KRT25-4	TATAGTCATGATCAAGACCA	n	-0.0517	-0.244
KRT74-1	CGATCTCCTCATAATGCATG	n	0.095	0.495
KRT74-2	GGAGCCTCTATAGCCTTGGA	n	0.0748	-0.229
KRT74-3	GGGCACACAGACAAACATGC	n	-0.181	0.241
KRT74-4	TGCAGCCTACGCAGTCAAGG	n	-0.178	-0.0704
KRT77-1	ACAGCATCATCGATGCAGTG	n	0.0989	-0.00637
KRT77-2	CCCCTCTTGGAGAACTACAT	n	0.431	0.13
KRT77-3	CTGTGTGTTATGCTCGAGGG	n	0.39	0.595
KRT77-4	GCATCTCCATTAATCTAATG	n	0.454	0.893
KRT9-1	CAGGATTGGTACGACAAGAA	n	-0.176	-0.153
KRT9-2	GACACGAAGAACCGCTACTG	n	-0.19	0.85
KRT9-3	GGCCGATTCAGCTCTTCTAG	n	0.0665	-0.715
KRT9-4	GGTGCTGGACAATCTGACCA	n	-0.0731	0.466
LHX5-1	ACCGACGGTCCAAAGAACGC	n	0.262	0.608
LHX5-2	AGGGCAGCCTCAACTCAGGT	n	-0.0467	-0.00928
LHX5-3	CAAGCAGCTGTCCACCGGCG	n	-0.183	-0.128
LHX5-4	CACATTTGATGTGCCACGCG	n	0.419	0.899
LUZP4-1	CTCAGTCAGACAGATCTCAA	n	-0.0122	0.462
LUZP4-2	CTGGACAACACCCTTTAAAT	n	0.0268	-0.0569
LUZP4-3	GGGAACCAGCATCAATCAGA	n	0.00389	-0.0674
LUZP4-4	TGCCGCCAAATCATCCCAGT	n	-0.253	-0.372
LYZL6-1	ACTTGCTTTCCACAAAAGCC	n	0.46	0.0129
LYZL6-2	CCAAGTCACAGCGACTGATG	n	-0.135	-0.0428
LYZL6-3	CCAGACCTTGACAGTCTACG	n	-0.11	0.064
LYZL6-4	TCCAGATCAACAGCCACTAC	n	-0.00982	0.385
MAGEB3-1	AACATCTACAGATGTAGTGG	n	0.507	0.0732
MAGEB3-2	ACAATGGGACAGTGACTCGT	n	-0.0704	0.35
MAGEB3-3	AGTAGCCCCCAAAATAAGAG	n	-0.0609	-0.927
MAGEB3-4	GAGAAACGCCAGCAGACCCG	n	0.0339	-0.715
MRGPRD-1	GATGTACTTTGCCTACACAG	n	-0.36	0.0307
MRGPRD-2	GGTGACACTTGAACCAGATA	n	0.101	0.188
MRGPRD-3	TCAGCCCTAAACTATTCCAG	n	-0.21	0.42
MRGPRD-4	TGAAGATCGGTGCTTCAGGG	n	0.176	-0.0247
NLRP5-1	CCTCATGGTTCAAGGACTCG	n	0.0635	0.254
NLRP5-2	CGTGATGACCAAATTCGCTG	n	-0.0472	-0.312
NLRP5-3	CTGCGTATGAGGGTGAACGG	n	0.204	0.874
NLRP5-4	TCCGCTGCATCTCTCTAACG	n	-0.0813	-0.689
NPHS2-1	AGAGTAATTATATTCCGACT	n	0.396	-0.441
NPHS2-2	GAGCATCGCCCAAGATGCAA	n	0.257	0.226
NPHS2-3	TGAGGTCCGAGGCTCCGGCG	n	-0.131	0.0879
NPHS2-4	TGCCATTTGCTACTACCGAA	n	0.157	-0.0762
NPSR1-1	CACAACGGAGTTTCCAACAA	n	0.153	-0.335
NPSR1-2	CATGGTATCTGTCTATGCTG	n	-0.0189	-0.652
NPSR1-3	GGCTCCAGGCGATCACAATG	n	0.012	0.267
NPSR1-4	TGTTTCAGTGCAAGCCACTG	n	-0.0859	0.0762
NUP133-1	CAGCAAGGCTTGGCCAATAG	p	0.0759	-0.331
NUP133-2	CTCACAGAGCAACAGTCGAG	p	-0.0707	-1.15
NUP133-3	GGGACAGACTCAGCCCACCG	p	-0.475	-0.909
NUP133-4	TGGTGTGGGAACATTCGTGT	p	-0.525	-1.4
NUP205-1	CAGTGAAAAACATCGCAAAG	p	-0.468	-2.55
NUP205-2	CGCCCAGGCAAGTCTAACAG	p	-0.446	-0.444
NUP205-3	TAACCTCTCTGAATCGTCAG	p	-0.823	-1.57
NUP205-4	TCAATGGGTATTCTTCACAC	p	-0.797	-0.684
NUP54-1	AGTTCCTTAAAACCCACCAT	p	-0.0666	-0.236
NUP54-2	CAACAATAATATTCCGCCAG	p	0.329	-0.593
NUP54-3	TGGGCATATAGCGTTGTAGC	p	0.163	-0.0544
NUP54-4	TTTGGTGGTACTCAGAACAA	p	0.101	1.1
NUP93-1	ACAATACAGATCCCTACAAG	p	-0.271	-4.17
NUP93-2	CACACTCACTTGCCGCGCAT	p	0.0204	0.489
NUP93-3	GTGTTAGGGTACGGGAACGC	p	-0.384	-1.95
NUP93-4	TAGTAAATTAGCGCCCACAC	p	-1.42	-2.68
NUP98-1	ACAACCAACCTAAGATTGGA	p	-0.0979	-0.659
NUP98-2	ATATGAAAGCAAGTCACTAG	p	-1.32	-4.6
NUP98-3	GATTTCACTATTGGTCGGAA	p	-0.198	-1.94
NUP98-4	TATTAGCAAGAGTCCAGTTG	p	-0.972	-6.18
OC90-1	CCATAGTCTTCAAAGTCTCG	n	0.0698	0.0633
OC90-2	CCCCGCCAAACTTAGCACAG	n	-0.0511	-1.12
OC90-3	CTCTATGGCAGCCTTATCAC	n	0.0964	0.219
OC90-4	TGCAGAGATAGTTGCAACAA	n	0.128	-0.339
OLIG2-1	CATCCTGGGGACAAGCTAGG	n	0.397	0.251
OLIG2-2	CTCGTCGTCTACGTCGTCGG	n	0.358	-0.664
OLIG2-3	CTGGTGAGCGAGATCTACGG	n	-0.0504	-1.33
OLIG2-4	GAGGTCATGCCGTACGCACA	n	0.424	1.37
OR12D2-1	AGTCATTACGGAGTGCAGCA	n	0.175	0.827
OR12D2-2	GATGGCATTTGACCTCTCTG	n	0.363	0.708
OR12D2-3	GTGGCTACTCAGTACTGTCA	n	0.348	0.672
OR12D2-4	TCTACTTCATCAGTGTGACT	n	0.379	0.386
OR52E8-1	ACAAGAGAGATATGTTGCCA	n	0.32	0.364
OR52E8-2	AGGATCATGGTGTACCGAAG	n	-0.0233	0.197
OR52E8-3	CCAGTGGAACAACCATGTAC	n	-0.171	-0.0342
OR52E8-4	TGTGCTCACAATAAGTATGA	n	-0.589	0.124
OR9Q2-1	ATAACCGAGAAGGCCCGCTG	n	0.0663	-0.509
OR9Q2-2	CAGAAGGTAGCAGTCGATGG	n	-0.0352	0.232
OR9Q2-3	TCTATTAAAACTCTCCTGTG	n	-0.0612	0.294
OR9Q2-4	TGTGGAGCCGACGATCGCCA	n	-0.0232	-0.101
OTUD6A-1	ATGAAAGCGATCCCGGCCGA	n	0.0252	0.597
OTUD6A-2	CCAAGACGTGGCCCGCATGG	n	0.298	0.113
OTUD6A-3	GGCCGGCTTCAAGCGCGAGG	n	-0.3	-2.06
OTUD6A-4	TGCGCCGCCACCAACGCGAG	n	-0.165	0.308
PIWIL3-1	AAAAACGCAAACATCGTGCA	n	0.24	1.28
PIWIL3-2	ACTGAGGACGAGATATCACT	n	-0.0116	-0.169
PIWIL3-3	ATCCATCAGTACCTGTCATG	n	-0.116	0.226
PIWIL3-4	GCGTAGGCAATCTGGCGACG	n	0.566	-0.0231
PLA2G2E-1	ACAAAGATCACTTACCCAGG	n	0.0414	-0.126
PLA2G2E-2	ATAGTCGTTGTACTGCAGGG	n	0.18	3.18
PLA2G2E-3	GTGGACCAGACTGACTGGTG	n	0.137	-0.315
PLA2G2E-4	TATGGCTGTTACTGCGGCAT	n	0.0256	-0.223
POLA1-1	AAGCACGCAATAAAGACAAG	p	-1.23	-1.66
POLA1-2	CAACAAGAACTCGTTACGCT	p	-0.398	-0.926
POLA1-3	CATGACACAACAGCTCACAT	p	-1.26	-4.4
POLA1-4	CTCTACACACTTTACCGTGG	p	-0.531	-1.76
POLR2A-1	CATGCGGCGGGAACACAACG	p	-1.62	-4.1
POLR2A-2	CTTCAAGAACTAGTGCGCAG	p	-0.228	-3.12
POLR2A-3	GTCTGGAGCATACAACGTTG	p	-1.85	-8.87
POLR2A-4	TGGGGGGTGACAATCATGCG	p	-0.357	-2
POLR2D-1	GCAGCAGAATGAGAGTGCAG	p	-1.67	-1.18
POLR2D-2	TAGCACTCACCTACGAACAC	p	-1.86	-4.34
POLR2D-3	TCACAGCTCATCTTTCCTAA	p	-0.05	-1.1
POLR2D-4	TCCGCGGGCTGGCGACGTAG	p	-2.17	-4.06
POLR2F-1	GATGTGTGCCCCTGTGATGG	p	-0.114	-5.52
POLR2F-2	GTACTTGGTCATGTATGGTG	p	-0.978	-4.56
POLR2F-3	TCACGCAATCTGGAGCGCTC	p	-2.01	-4.33
POLR2F-4	TGTCGAGATCCTCCCCTCTG	p	-0.342	-2.85
POTEA-1	ACATGGACAAAAACAGCGAA	n	0.204	0.899
POTEA-2	GCGTTAATGTTGCTACAACA	n	0.0462	-0.569
POTEA-3	GGAAGCGGCAAGAACAACAT	n	-0.0518	-0.0537
POTEA-4	TGACGATGAGATCCGCTCTG	n	-0.157	-0.163
POU4F2-1	AGCAGCTCGAGCAACGCTGG	n	-0.226	-0.132
POU4F2-2	GAATACCATCCCGTGCACGT	n	-0.252	-0.422
POU4F2-3	TTGCAGAGCAATATATTCGG	n	-0.0139	-0.112
POU4F2-4	TTGGTGCATGGGGTTCATGG	n	0.125	0.188
PSMA3-1	TCACGTATGAAACACCTGAT	p	-0.0463	-4.11
PSMA3-2	TCCGTCAGGAGAGAATGTAG	p	-2.18	-5.78
PSMA3-3	TGAATATGCTATGAAGGCTG	p	-0.704	-8.1
PSMA3-4	TTTAATGTTGATCGGCATGT	p	0.388	0.729
PSMB2-1	AAGATATTACTCCTGTGTGT	p	-0.33	-4.48
PSMB2-2	AGGGCCAGCGCTGTATTACA	p	-0.0812	-2.31
PSMB2-3	GAGGAGGTTCACATGATATG	p	-0.564	-3.38
PSMB2-4	TTTATAAGATGCGAAATGGT	p	-1.19	-6.34
PSMB3-1	AAAGGTCTTCGGGTCCAACC	p	-1.08	-4.22
PSMB3-2	CTATAACGGAGGGGCCGTCA	p	-0.769	-4.24
PSMB3-3	CTCACCGTTTCTCATACAAG	p	0.0409	-2.11
PSMB3-4	TGTATGAGTTGAAGGAAGGT	p	-2.53	-4.52
PSMC1-1	AATTTCATCAATAAACACGA	p	-0.769	-3.3
PSMC1-2	CAGAGCATACCTGTGCCAGG	p	0.0956	-4.29
PSMC1-3	GCTGCCAGCAAACTGCCACT	p	0.114	-0.172
PSMC1-4	TTAGGTGCATGCCGTGATAG	p	-0.591	-1.47
PSMC2-1	AAGGACGACAAGCCCATCCG	p	-0.132	-1.26
PSMC2-2	ACTGTTGGGTCAATCTTAGG	p	-0.315	-1.88
PSMC2-3	TAGGTGCCACCTGATCACTA	p	0.00805	-3.11
PSMC2-4	TGTACAGAAATACGTCGGTG	p	-0.797	-4.73
PSMC4-1	GATCAGAATACAGCCATCGT	p	-1.59	-4.37
PSMC4-2	GCATTTCGAGCTCTACAAGC	p	-0.233	-0.341
PSMC4-3	GTGATGTACGCGGACATCGG	p	-2.79	-8.14
PSMC4-4	TGGCTGTGGGAAGACCATGT	p	-0.836	-3.42
PSMD1-1	CCTTAGATCGTTAGACACGG	p	-0.689	-0.974
PSMD1-2	GTTAGCCAGAGCCACTAACT	p	0.127	-0.858
PSMD1-3	TCACTACACCAAACAATGTG	p	0.237	-0.402
PSMD1-4	TGAATCTCTCTGTCGTGACA	p	0.0832	-2.01
PSMD11-1	CTGCTGCATGGATAATACCT	p	-0.838	-3.41
PSMD11-2	CTTTGTACTTTGATACCAAG	p	-0.775	-0.615
PSMD11-3	GGCGACCTTTACCGATGGAG	p	-0.539	-1.47
PSMD11-4	TGTGTTTAGAGTGCATCGAA	p	0.19	-0.905
PSMD6-1	AATATCCAATCGGTGACCCA	p	-2.77	-2.06
PSMD6-2	CTTAGAAAGACCAGATCTCA	p	-0.397	-1.41
PSMD6-3	CTTTGTCACCTATCCGGCAG	p	-0.367	-1.18
PSMD6-4	GGCCGTCCGCGATAACAGTG	p	-4.37	-4.2
PSMD7-1	CAGAGATATCAAAGACACGA	p	-1.74	-2.27
PSMD7-2	CATCAATGATGACCAATACC	p	-1.52	-5.89
PSMD7-3	CCAGGGAAAGAATAGTTGGC	p	-0.329	-5.29
PSMD7-4	TACAGAAGCGTACATTTCAG	p	-0.766	-0.848
RNASE9-1	AGACGTGTCCTTATTGAACC	n	0.246	NA
RNASE9-2	GCTCGTCATATTGCATAAGA	n	-0.0062	-0.683
RNASE9-3	GCTGGTGCAGTTTCAAGAGG	n	0.101	0.842
RNASE9-4	TACTGTAACCATGAAATCAT	n	-0.414	0.237
RPL11-1	CTCACCTTTGGAAAACACAG	p	-2.47	-5.21
RPL11-2	GGATGCGAAGTTCCCGCATG	p	-1.74	-8.67
RPL11-3	TGTCCACTGCACAGTTCGAG	p	-1.83	-5.51
RPL11-4	TTCATTTCTCCGGATGCCAA	p	-0.918	-3.3
RPL18A-1	CTACGAGAGTACAAGGTAGT	p	-0.127	-3.61
RPL18A-2	CTGCGCTATGACTCCCGGAG	p	-0.856	-8.37
RPL18A-3	CTTTCCACAGACCGAGACAT	p	-1.03	-8.93
RPL18A-4	GAAGTTCTTCACCCGCAGGG	p	-1.24	-8.81
RPL19-1	AGACCTTCTTCTTGCCACAG	p	-1.18	-5.82
RPL19-2	GAATGCCAGAGAAGGTCACA	p	-1.46	-5.93
RPL19-3	GCTTCCGGATCTGCTGACCT	p	-1.74	-6.52
RPL19-4	TGTACCCTTCCGCTTACCTG	p	-3.9	-6.94
RPL27-1	ACGCAAAGCTGTCATCGTGA	p	-1.56	-10.3
RPL27-2	GGGATATCCACAGAGTACCT	p	-0.989	-3.5
RPL27-3	GTTCATGAAACCTGGGAAGG	p	-1.13	-3
RPL27-4	TGGCAGCTGTCACTTTGCGG	p	-3.53	-4.03
RPL3-1	CCACCGAGGCCTGCGCAAGG	p	-2.35	-4.75
RPL3-2	CCGTGTCATTGCCCACACCC	p	-4.57	-7.35
RPL3-3	GGCTACGTGGAAACCCCTCG	p	-0.995	-5.32
RPL3-4	TGAGATGATCGACGTCATCG	p	-0.395	-4.97
RPL30-1	AAAGTGGGAAGTACGTCCTG	p	-0.739	-6.71
RPL30-2	AATAGAGTACTATGCTATGT	p	-0.115	-3.93
RPL30-3	TCTTCGATTACCTCAAAGCT	p	-4.98	-8.98
RPL30-4	TGCTTTGTAGAAAAAGTCGC	p	0.183	0.95
RPL34-1	AACAAAGAAACATGTCAGCA	p	-0.873	-5.48
RPL34-2	GTAAACAATTCTATTACCAG	p	-2.23	-7.73
RPL34-3	GTGCCCAGGCAGACTTCGAG	p	-0.808	-5.07
RPL34-4	TATTGTAGGAAAGCCTACGT	p	-3.42	-7.61
RPL35A-1	AACAAAACCAGAGTCATCTG	p	-1.9	-9.86
RPL35A-2	AGCAACACAGTCACTCCTGG	p	-1.53	-2.72
RPL35A-3	GCGGGGTCTCCGGAACCAAA	p	-0.891	-4
RPL35A-4	GTGTCTTAGGCTGTGGTCCA	p	-0.136	-2.96
RPL36-1	CATGGCCCTACGCTACCCTA	p	-2.45	-5.27
RPL36-2	CCCAGGCACAGCCGACGCCG	p	-1.13	-3.08
RPL36-3	CGTGCGGGACATGATTCGGG	p	-3.2	-5.71
RPL36-4	GTGGCTTTGCCCCGTACGAG	p	-0.713	-2.91
RPL5-1	GACTGGTGATGAATACAATG	p	-2.98	-5.54
RPL5-2	GAGGCTTGTCTATCCCTCAC	p	0.195	-0.00836
RPL5-3	GTGAAATTTAGAAGACGACG	p	-1.06	-3.84
RPL5-4	TCATCTTGTACATACCCTGC	p	-1.3	-5.28
RPL6-1	ACAGGGTTGCGGCTGCAATG	p	-3.11	-8.41
RPL6-2	GCCAAGAAGGTTGATGCTGG	p	-2.08	-5.63
RPL6-3	GTACTCTCACCTTGCCCCTG	p	-1.01	-5.25
RPL6-4	GTTGGTGGTGACAAGAACGG	p	-2.8	-5.79
RPL9-1	ATGACTACAAATAGTCCGAA	p	-3.27	-8.04
RPL9-2	CCTGGATAACAACGTTGATG	p	-2.3	-2.47
RPL9-3	GGGTGAAAAATATATCCGCA	p	0.162	0.351
RPL9-4	TCTAGTCGACATTACTCTGA	p	-1.51	-4.16
RPLP1-1	AAAAGGCTCAACATTTACAC	p	-0.671	-3.19
RPLP1-2	ATCTGCAATGTAGGGGCCGG	p	0.179	-0.302
RPLP1-3	CGACGATGAGGTGACAGTCA	p	-0.506	-2.58
RPLP1-4	GAGGCTCCCAATGTTGACGT	p	-0.61	-1.79
RPS11-1	CCGATGTTCTTGTAGTACCG	p	-1.54	-5
RPS11-2	GGATGTAGTGCAGATAGTCT	p	-0.649	-4.42
RPS11-3	GGGCTTCAAGACACCCAAGG	p	-2.7	-4.36
RPS11-4	GTAATGTGTCCATTCGAGGG	p	-0.666	-5.76
RPS13-1	AAACACTCACCGATCTGTGA	p	-0.312	-3.75
RPS13-2	CCAGCGCGCTACTTACAGTG	p	-3.06	-7.03
RPS13-3	GTAATCCTGAGAGATTCACA	p	-1.61	-6.64
RPS13-4	GTTGACATCTGACGACGTGA	p	-2.81	-8.57
RPS17-1	AGCTCCGCAACAAGATAGCA	p	-1.54	-3.14
RPS17-2	ATATCCAGAAAGTTTACCTC	p	-2.05	-5.83
RPS17-3	CTGATGAAGCGAATTCAGAG	p	-0.549	-2.22
RPS17-4	GAAAAGTACTACACGCGCCT	p	-1.33	-7.08
RPS19-1	AACTGGTTCTACACGCGAGC	p	-0.22	-2.67
RPS19-2	GCGCGGCACCTGTACCTCCG	p	-2.16	-4.79
RPS19-3	GTAGAACCAGTTCTCATCGT	p	-2.46	-8.95
RPS19-4	TGACGGTATCCACCCATTCG	p	-1.04	-3.31
RPS24-1	TACAAAGATGACATCCGGTG	p	-1.57	-3.54
RPS24-2	TAGGCACTGTCGCCTTCCCG	p	-2	-3.35
RPS24-3	TGACCAACCGACTACTTCAG	p	-3.64	-9.84
RPS24-4	TGGTCATGAACTTTCTAGTG	p	-0.638	-4.7
RPS27-1	ACAAAACTACCGTTTGTGCA	p	0.00249	-2.79
RPS27-2	GAAACACAAGAAGAAACGCC	p	-1.69	-5.32
RPS27-3	TTCATGGATGTGAAATGCCC	p	-3.68	-9.37
RPS27-4	TTGTGCATGGCTAAAGACCG	p	-3.17	-9.45
RPS3A-1	AAAAACGCAACAATCAGATA	p	-0.384	-2.7
RPS3A-2	CAGACGAAGCAAGTAACCAT	p	-2.84	-10.1
RPS3A-3	CCTGACTAACTTCCATGGCA	p	-1.42	-5.04
RPS3A-4	TTCCATGGTCAAAAAATGGC	p	-2.06	-8.11
RPS7-1	AAATTGAAGTTGGTGGTGGT	p	0.25	-0.511
RPS7-2	ATAAGCAAAAGCGTCCCAGG	p	-1.12	-4.48
RPS7-3	GCATGTCGTCTTTATCGCTC	p	-1.06	-3.09
RPS7-4	GCCAAGATCGTGAAGCCCAA	p	-0.676	-3.64
RPS8-1	ACAAGAAATACCGTGCCCTG	p	-2.89	-5.69
RPS8-2	ACAGCACACCGTACCGACAG	p	-3.44	-6.27
RPS8-3	GCGCCCAGCTGCCAACACCA	p	-2.11	-3.1
RPS8-4	GCTGGTTCGTACCAAGACCC	p	-1.92	-8.85
RPS9-1	GCAAAACTTATGTGACCCCG	p	-1.06	-5.42
RPS9-2	GCGGACCAGCCGCCGCAGCA	p	-0.0494	-1.32
RPS9-3	GGATCAGCACGCGAGCGTGG	p	-3.22	-5.04
RPS9-4	TGGGCTCCGGAACAAACGTG	p	-1.91	-5.31
RPTN-1	CTAGACAATAAGTCACATGG	n	-0.258	-0.495
RPTN-2	GTGAGTCACAAATCTACCAG	n	-0.102	-1.54
RPTN-3	TCTGACCGTAGTGAGAACCC	n	0.23	1.33
RPTN-4	TCTGACCGTAGTGGGAACTC	n	0.409	0.516
RXFP2-1	ACTCACACCCAGTTGAGTTG	n	0.204	0.481
RXFP2-2	CATACTTCTGATACTGCCCT	n	-0.0773	0.904
RXFP2-3	GGGCATACATATTCGGACAT	n	0.051	-0.11
RXFP2-4	TAACAGCGTGGCCTTAACAC	n	0.235	0.418
SAGE1-1	ACAGTTGACAAGTCATAACT	n	-0.133	0.625
SAGE1-2	GTTGCCAAATAAGCAAGCCC	n	0.09	-0.156
SAGE1-3	TCTGTCATATTAATACGCCG	n	-0.327	-0.378
SAGE1-4	TTCCTGTTTGTCTAACCACG	n	0.176	1.05
SPATA16-1	GATGACCAGTCAACTGTCTG	n	0.152	0.699
SPATA16-2	TCTTCAGCAGGTGCATCAAA	n	0.0991	-0.163
SPATA16-3	TTCCTCTTAGGCCATGATTG	n	0.126	0.0697
SPATA16-4	TTGCCCTGAATCATGCACAC	n	-0.168	0.178
TAAR1-1	ATAATTCTGACCACACTCGT	n	0.0361	0.552
TAAR1-2	ATGAATGAGCCAATTTGTTG	n	0.0542	0.116
TAAR1-3	GATCACACACAGCATAGTAG	n	-0.102	-0.615
TAAR1-4	TTTCTGGAGCTAAACTTCAA	n	-0.263	-0.0938
TAAR8-1	AATTATTGTAAGTCAAGGCT	n	0.204	0.58
TAAR8-2	ATTCTGCCTCTCACGTACAG	n	-0.39	0.381
TAAR8-3	CGCCGTGTACAGAATTACCC	n	-0.123	-1.11
TAAR8-4	GAACTTGGTAGCATAGACCA	n	-0.147	-0.888
TAS2R13-1	AATGAGGAGTTTATCGACTG	n	0.213	-0.372
TAS2R13-2	ATAATTGGGAATTTGAGCAA	n	0.0335	1.13
TAS2R13-3	CAGTCTAACACCATTTACTG	n	-0.582	0.463
TAS2R13-4	TAAACATGCATATAAAAGAC	n	-0.569	0.737
TAS2R9-1	AAACAGTTAACCCTGAACCT	n	0.112	-0.499
TAS2R9-2	ACGCTATTGCCATATGTACC	n	0.406	NA
TAS2R9-3	GCTGAAGCTAAAGATCAACA	n	0.263	0.328
TAS2R9-4	TTCCAAAGAATGATGATATG	n	0.214	0.806
TGM6-1	CAAAGCTGTGTTCCAGACAT	n	0.0452	0.866
TGM6-2	GAAGTTGGACACGACCCGTG	n	-0.00576	0.462
TGM6-3	GAGAAGCACATACGAGCCCA	n	-0.216	-0.173
TGM6-4	GAGGTCAGTGATGTCCACGC	n	-0.115	-0.796
TPH2-1	ATGGAGACATCTTCGAGTTG	n	0.077	0.294
TPH2-2	GTCCTGCCAGAAAGTCTCGT	n	-0.0166	-0.573
TPH2-3	GTGGATTGGTAAAAGCACTG	n	0.0711	-0.748
TPH2-4	TTCTTCAGTATACTCCACCC	n	0.00105	0.0657
TRIM42-1	AGCGGTCAAAGCGCCACTTG	n	0.256	0.572
TRIM42-2	CCTGCCCTTACAAAGATGAG	n	-0.0631	1
TRIM42-3	CGATGAGGCTAATGGTGTCG	n	0.348	1.32
TRIM42-4	CTTGCATGGCCACATCCGAG	n	0.216	0.698
VN1R2-1	AGAAACCCACCAAACCTGTG	n	0.114	-0.176
VN1R2-2	GGAGAGACCAATGTATGTCG	n	-0.25	-1.15
VN1R2-3	GTGCCTGAGAATCAAATCTG	n	-0.0199	-0.301
VN1R2-4	TGTGACTTCATCACTAAGTG	n	0.0101	-0.704
VN1R5-1	ATTTATATGGTAATAAAACC	n	-0.391	1.05
VN1R5-2	CGGCTACCCCCAGTGAAACG	n	0.0558	-0.638
VN1R5-3	TAAGGACACCAATATTGCCT	n	0.0485	1.24
VN1R5-4	TGTGAAAAACAGTCTCCTGT	n	-0.0513	-0.405
